## Supplementary Tables for "ONT-LibQC: rapid quality control of chromatin assay libraries using shallow nanopore sequencing"

### Sheet: S1
library	assembly	assay	raw_reads	complete_read_percent	index_assigned_unit_percent	dimer_positive_read_percent	observation	biological_material
dm_IgG-like_1	dm6	chromatin	3898	94.3048	97.3856	0.641355	Rep1	Drosophila whole testis
dm_IgG-like_2	dm6	chromatin	3932	93.8708	98.5283	0.0508647	Rep1	Drosophila whole testis
dm_Micro-C_1	dm6	microc	4799	94.4572	98.5049	0	Rep1	Drosophila S2 Cells
dm_Micro-C_2	dm6	microc	5476	70.4346	98.1205	0.0182615	Rep1	Drosophila S2 Cells
dm_H3K4me3_1	dm6	chromatin	4940	88.9474	97.1516	3.36032	Rep1	Drosophila accessory glands
dm_H3K4me3_2	dm6	chromatin	4503	89.5625	97.3037	2.15412	Rep1	Drosophila whole testis
hg_H3K4me3_1	hg38	chromatin	4360	79.3349	98.6448	0.206422	Rep1	HEK293T
hg_IgG-like_1	hg38	chromatin	5449	75.1698	99.0976	0.385392	Rep1	Not recorded
hg_IgG-like_2	hg38	chromatin	5436	76.858	96.7404	0.147167	Rep1	Not recorded
hg_IgG-like_3	hg38	chromatin	5449	87.8877	98.0474	0.073408	Rep1	Not recorded
hg_IgG-like_4	hg38	chromatin	4676	91.4885	98.906	0.0427716	Rep1	Not recorded
hg_H3K4me3_2	hg38	chromatin	2936	87.8065	98.2233	0.10218	Rep1	U2OS
hg_Pool_1	hg38	chromatin	2538	90.4649	97.7932	0.197006	Rep1	U2OS physical mixture
hg_Pool_2	hg38	chromatin	2737	89.8794	97.9765	0.0730727	Rep1	U2OS physical mixture
hg_Pool_3	hg38	chromatin	2871	90.0383	97.5844	0.104493	Rep1	U2OS physical mixture
hg_IgG-like_5	hg38	chromatin	3196	88.9862	97.6655	0.0625782	Rep1	Not recorded
hg_IgG-like_6	hg38	chromatin	2735	90.2377	98.5536	0.0731261	Rep1	U2OS
dm_Micro-C_3	dm6	microc	3276	85.0122	98.1812	0	Rep1	Not recorded
dm_Micro-C_4	dm6	microc	3338	86.6687	98.3121	0	Rep1	Not recorded
dm_H3K27me3_1	dm6	chromatin	5437	92.1096	98.6977	1.2139	Rep1	Drosophila whole testis
dm_H3K36me3_1	dm6	chromatin	4837	86.6653	98.9128	2.10875	Rep1	Drosophila whole testis
hg_H3K4me3_1	hg38	chromatin	5446	86.6691			Rep2	HEK293T
hg_H3K4me3_1	hg38	chromatin	5442	86.3102			Rep3	HEK293T
hg_H3K4me3_1	hg38	chromatin	5459	86.8657			Rep4	HEK293T
hg_H3K4me3_2	hg38	chromatin	5439	95.1646			Rep2	U2OS
hg_H3K4me3_2	hg38	chromatin	5431	94.6971			Rep3	U2OS
hg_H3K4me3_2	hg38	chromatin	5440	94.7059			Rep4	U2OS

### Sheet: S2
library	observation	profile	contrast_definition	ONT_raw_reads	profile_r	body_r	ONT_target_flank_ratio	NGS_target_flank_ratio	ONT_peak_CPM	NGS_peak_CPM	collision_OE
dm_H3K4me3_1	R1	Genes	TSS / outer flanks	4940	0.990897	0.997997	3.30137	3.33953	12.6354	8.61945	4.09351
dm_IgG-like_2	R1	Genes	TSS / outer flanks	3932	0.0723823	0.222366	1.05153	1.03409	2.47043	1.29742	1.27473
hg_H3K4me3_1	R1	Genes	TSS / outer flanks	4360	0.906651	0.944594	3.27046	2.39955	0.263065	0.152192	4.88498
hg_H3K4me3_2	R1	Genes	TSS / outer flanks	2936	0.921613	0.961198	3.47864	3.57003	0.315419	0.249753	6.79753
hg_IgG-like_6	R1	Genes	TSS / outer flanks	2735	0.0321084	-0.2242	0.956065	0.952365	0.105072	0.0457454	6.73949
dm_H3K27me3_1	R1	NGS-derived broad regions	Region body / outer flanks	5437	0.959326	0.423718	2.40776	2.40007	8.2347	5.58304	2.12104
dm_H3K36me3_1	R1	Genes	Gene body / outer flanks	4837	0.950093	0.974045	1.15756	1.16887	4.12732	3.03699	1.90303
hg_H3K4me3_1	R2	Genes	TSS / outer flanks	5446	0.936657	0.960454	2.97724	2.39955	0.285688	0.152192	2.04628
hg_H3K4me3_1	R3	Genes	TSS / outer flanks	5442	0.938806	0.94482	2.45736	2.39955	0.262673	0.152192	3.60031
hg_H3K4me3_1	R4	Genes	TSS / outer flanks	5459	0.873793	0.891269	2.57609	2.39955	0.22595	0.152192	2.44965
hg_H3K4me3_2	R2	Genes	TSS / outer flanks	5439	0.933903	0.964248	4.09206	3.57003	0.352329	0.249753	3.03535
hg_H3K4me3_2	R3	Genes	TSS / outer flanks	5431	0.948597	0.979875	3.3374	3.57003	0.352825	0.249753	3.09644
hg_H3K4me3_2	R4	Genes	TSS / outer flanks	5440	0.942292	0.974655	3.78007	3.57003	0.309195	0.249753	2.95089

### Sheet: S3
library	ont_raw_molecules	ngs_raw_pairs	ont_valid_contacts	ngs_valid_contacts	ont_cis_fraction	ngs_cis_fraction	ont_long_range_cis_fraction	ngs_long_range_cis_fraction	ngs_duplicate_fraction	ligation_screened_units	ligation_resolved_fraction	ligation_multifragment_fraction	mnase_resolved_fragments	mnase_median_bp	mnase_short_fraction	mnase_mono_range_fraction	ONT_pairtools_parsed_pairs	ONT_pairtools_UU_fraction	ONT_pairtools_UR_RU_fraction	ONT_pairtools_DD_fraction	ONT_pairtools_WW_fraction	ONT_pairtools_Other_fraction	NGS_pairtools_parsed_pairs	NGS_pairtools_UU_fraction	NGS_pairtools_UR_RU_fraction	NGS_pairtools_DD_fraction	NGS_pairtools_WW_fraction	NGS_pairtools_Other_fraction
dm_Micro-C_1	4799	61638540	2274	26116834	0.978012	0.976423	0.244943	0.25217	0.189499	4749	0.70836	0.496104	4772	137	0.157167	0.797988	4734	0.413181	0.228982	0.00697085	0.142163	0.208703	60939442	0.335293	0.186647	0.122032	0.147541	0.208486
dm_Micro-C_2	5476	29928971	1276	9232834	0.883229	0.863206	0.434953	0.448411	0.209028	3883	0.555498	0.460984	3763	117	0.334042	0.596864	3850	0.182078	0.238182	0.00285714	0.377662	0.199221	28742235	0.158328	0.192781	0.0927866	0.33063	0.225475
dm_Micro-C_3	3276	60265889	1285	7844543	0.975875	0.976996	0.175097	0.228783	0.724824	2804	0.688659	0.386947	2192	135	0.19115	0.715785	2798	0.430307	0.206934	0.00428878	0.14153	0.216941	59747290	0.123532	0.0573014	0.476322	0.127248	0.215597
dm_Micro-C_4	3338	27303370	1141	5999231	0.960561	0.952329	0.222612	0.251916	0.526902	2903	0.661385	0.381674	2252	131	0.239343	0.672291	2896	0.38087	0.207528	0.00448895	0.185083	0.22203	27098829	0.19247	0.0999507	0.325677	0.168096	0.213807

### Sheet: S4
library	analysis	raw_reads	metric	median	p05	p95	draws	reference
dm_H3K4me3_1	ONT downsampling	250	Profile Pearson r	0.894371	0.814664	0.927067	50	Full NGS
dm_H3K4me3_1	ONT downsampling	500	Profile Pearson r	0.9388	0.91412	0.960909	50	Full NGS
dm_H3K4me3_1	ONT downsampling	1000	Profile Pearson r	0.965927	0.949093	0.978699	50	Full NGS
dm_H3K4me3_1	ONT downsampling	1500	Profile Pearson r	0.976973	0.967713	0.983069	50	Full NGS
dm_H3K4me3_1	ONT downsampling	2000	Profile Pearson r	0.981213	0.97425	0.987344	50	Full NGS
hg_H3K4me3_1	ONT downsampling	250	Profile Pearson r	0.522163	0.157219	0.672905	50	Full NGS
hg_H3K4me3_1	ONT downsampling	500	Profile Pearson r	0.636943	0.46021	0.751181	50	Full NGS
hg_H3K4me3_1	ONT downsampling	1000	Profile Pearson r	0.749536	0.616607	0.819355	50	Full NGS
hg_H3K4me3_1	ONT downsampling	1500	Profile Pearson r	0.809094	0.719533	0.865705	50	Full NGS
hg_H3K4me3_1	ONT downsampling	2000	Profile Pearson r	0.831597	0.783148	0.882614	50	Full NGS
hg_H3K4me3_2	ONT downsampling	250	Profile Pearson r	0.569124	0.269646	0.700461	50	Full NGS
hg_H3K4me3_2	ONT downsampling	500	Profile Pearson r	0.691192	0.544793	0.812639	50	Full NGS
hg_H3K4me3_2	ONT downsampling	1000	Profile Pearson r	0.807712	0.721287	0.871095	50	Full NGS
hg_H3K4me3_2	ONT downsampling	1500	Profile Pearson r	0.855591	0.803433	0.906414	50	Full NGS
hg_H3K4me3_2	ONT downsampling	2000	Profile Pearson r	0.892583	0.854858	0.925146	50	Full NGS
dm_H3K27me3_1	ONT downsampling	250	Profile Pearson r	0.670234	0.240191	0.848252	50	Full NGS
dm_H3K27me3_1	ONT downsampling	500	Profile Pearson r	0.780626	0.513637	0.875463	50	Full NGS
dm_H3K27me3_1	ONT downsampling	1000	Profile Pearson r	0.860171	0.745385	0.929723	50	Full NGS
dm_H3K27me3_1	ONT downsampling	1500	Profile Pearson r	0.890031	0.807469	0.935938	50	Full NGS
dm_H3K27me3_1	ONT downsampling	2000	Profile Pearson r	0.911689	0.834331	0.945419	50	Full NGS
dm_H3K36me3_1	ONT downsampling	250	Profile Pearson r	0.547004	0.283768	0.749021	50	Full NGS
dm_H3K36me3_1	ONT downsampling	500	Profile Pearson r	0.66288	0.482005	0.784996	50	Full NGS
dm_H3K36me3_1	ONT downsampling	1000	Profile Pearson r	0.793291	0.663605	0.859779	50	Full NGS
dm_H3K36me3_1	ONT downsampling	1500	Profile Pearson r	0.839661	0.796894	0.885785	50	Full NGS
dm_H3K36me3_1	ONT downsampling	2000	Profile Pearson r	0.877803	0.835745	0.907163	50	Full NGS
U2OS mixture 1:3	Complete recovered component	506	Profile Pearson r	0.791859			1	Pure H3K4me3 full NGS
U2OS mixture 2:2	Complete recovered component	1081	Profile Pearson r	0.867889			1	Pure H3K4me3 full NGS
U2OS mixture 3:1	Complete recovered component	1805	Profile Pearson r	0.900914			1	Pure H3K4me3 full NGS
dm_Micro-C_1	ONT downsampling	250	cis_ratio	0.981732	0.949955	1	50	Observed ONT pool
dm_Micro-C_1	ONT downsampling	500	cis_ratio	0.978903	0.963182	0.991879	50	Observed ONT pool
dm_Micro-C_1	ONT downsampling	1000	cis_ratio	0.977705	0.969705	0.984267	50	Observed ONT pool
dm_Micro-C_1	ONT downsampling	1500	cis_ratio	0.9779	0.971123	0.98256	50	Observed ONT pool
dm_Micro-C_1	ONT downsampling	2000	cis_ratio	0.977381	0.972782	0.981376	50	Observed ONT pool
dm_Micro-C_2	ONT downsampling	250	cis_ratio	0.877058	0.800493	0.945091	50	Observed ONT pool
dm_Micro-C_2	ONT downsampling	500	cis_ratio	0.876001	0.829747	0.926447	50	Observed ONT pool
dm_Micro-C_2	ONT downsampling	1000	cis_ratio	0.88453	0.848048	0.919527	50	Observed ONT pool
dm_Micro-C_2	ONT downsampling	1500	cis_ratio	0.884342	0.861857	0.904913	50	Observed ONT pool
dm_Micro-C_2	ONT downsampling	2000	cis_ratio	0.884614	0.867928	0.897177	50	Observed ONT pool
dm_Micro-C_3	ONT downsampling	250	cis_ratio	0.979899	0.945588	0.99625	50	Observed ONT pool
dm_Micro-C_3	ONT downsampling	500	cis_ratio	0.975549	0.960227	0.992855	50	Observed ONT pool
dm_Micro-C_3	ONT downsampling	1000	cis_ratio	0.977157	0.963866	0.986607	50	Observed ONT pool
dm_Micro-C_3	ONT downsampling	1500	cis_ratio	0.976391	0.968679	0.983082	50	Observed ONT pool
dm_Micro-C_3	ONT downsampling	2000	cis_ratio	0.975781	0.969415	0.980967	50	Observed ONT pool
dm_Micro-C_4	ONT downsampling	250	cis_ratio	0.961782	0.93283	0.989067	50	Observed ONT pool
dm_Micro-C_4	ONT downsampling	500	cis_ratio	0.960673	0.943068	0.981372	50	Observed ONT pool
dm_Micro-C_4	ONT downsampling	1000	cis_ratio	0.964549	0.948571	0.973845	50	Observed ONT pool
dm_Micro-C_4	ONT downsampling	1500	cis_ratio	0.962241	0.953257	0.97032	50	Observed ONT pool
dm_Micro-C_4	ONT downsampling	2000	cis_ratio	0.960613	0.953998	0.968254	50	Observed ONT pool
dm_Micro-C_1	ONT downsampling	250	mnase_short_fraction	0.155821	0.127153	0.194931	50	Observed ONT pool
dm_Micro-C_1	ONT downsampling	250	mnase_median_bp	136	133.225	141	50	Observed ONT pool
dm_Micro-C_1	ONT downsampling	500	mnase_short_fraction	0.155743	0.135153	0.183528	50	Observed ONT pool
dm_Micro-C_1	ONT downsampling	500	mnase_median_bp	137	135	139.775	50	Observed ONT pool
dm_Micro-C_1	ONT downsampling	1000	mnase_short_fraction	0.156547	0.144723	0.172036	50	Observed ONT pool
dm_Micro-C_1	ONT downsampling	1000	mnase_median_bp	137	135.45	138.55	50	Observed ONT pool
dm_Micro-C_1	ONT downsampling	1500	mnase_short_fraction	0.157207	0.145647	0.168395	50	Observed ONT pool
dm_Micro-C_1	ONT downsampling	1500	mnase_median_bp	137	136	138	50	Observed ONT pool
dm_Micro-C_1	ONT downsampling	2000	mnase_short_fraction	0.156267	0.14738	0.16681	50	Observed ONT pool
dm_Micro-C_1	ONT downsampling	2000	mnase_median_bp	137	136	138	50	Observed ONT pool
dm_Micro-C_2	ONT downsampling	250	mnase_short_fraction	0.324761	0.27598	0.37292	50	Observed ONT pool
dm_Micro-C_2	ONT downsampling	250	mnase_median_bp	118	111.9	122.55	50	Observed ONT pool
dm_Micro-C_2	ONT downsampling	500	mnase_short_fraction	0.333333	0.298926	0.370471	50	Observed ONT pool
dm_Micro-C_2	ONT downsampling	500	mnase_median_bp	117	112.45	120	50	Observed ONT pool
dm_Micro-C_2	ONT downsampling	1000	mnase_short_fraction	0.331583	0.300994	0.352231	50	Observed ONT pool
dm_Micro-C_2	ONT downsampling	1000	mnase_median_bp	117	115	119	50	Observed ONT pool
dm_Micro-C_2	ONT downsampling	1500	mnase_short_fraction	0.332845	0.313695	0.352201	50	Observed ONT pool
dm_Micro-C_2	ONT downsampling	1500	mnase_median_bp	117	115	118.55	50	Observed ONT pool
dm_Micro-C_2	ONT downsampling	2000	mnase_short_fraction	0.331887	0.312644	0.343956	50	Observed ONT pool
dm_Micro-C_2	ONT downsampling	2000	mnase_median_bp	117	116	119	50	Observed ONT pool
dm_Micro-C_3	ONT downsampling	250	mnase_short_fraction	0.186974	0.13678	0.234792	50	Observed ONT pool
dm_Micro-C_3	ONT downsampling	250	mnase_median_bp	135.5	130.725	140	50	Observed ONT pool
dm_Micro-C_3	ONT downsampling	500	mnase_short_fraction	0.190557	0.163919	0.218299	50	Observed ONT pool
dm_Micro-C_3	ONT downsampling	500	mnase_median_bp	135	132	138	50	Observed ONT pool
dm_Micro-C_3	ONT downsampling	1000	mnase_short_fraction	0.190721	0.17469	0.212841	50	Observed ONT pool
dm_Micro-C_3	ONT downsampling	1000	mnase_median_bp	135	133.5	137	50	Observed ONT pool
dm_Micro-C_3	ONT downsampling	1500	mnase_short_fraction	0.191565	0.177808	0.203429	50	Observed ONT pool
dm_Micro-C_3	ONT downsampling	1500	mnase_median_bp	135	133.45	136	50	Observed ONT pool
dm_Micro-C_3	ONT downsampling	2000	mnase_short_fraction	0.192395	0.181707	0.201402	50	Observed ONT pool
dm_Micro-C_3	ONT downsampling	2000	mnase_median_bp	135	134	136	50	Observed ONT pool
dm_Micro-C_4	ONT downsampling	250	mnase_short_fraction	0.238843	0.182822	0.295136	50	Observed ONT pool
dm_Micro-C_4	ONT downsampling	250	mnase_median_bp	131.25	127.725	136.1	50	Observed ONT pool
dm_Micro-C_4	ONT downsampling	500	mnase_short_fraction	0.235795	0.200565	0.266872	50	Observed ONT pool
dm_Micro-C_4	ONT downsampling	500	mnase_median_bp	132	128.45	134.275	50	Observed ONT pool
dm_Micro-C_4	ONT downsampling	1000	mnase_short_fraction	0.23799	0.218657	0.256614	50	Observed ONT pool
dm_Micro-C_4	ONT downsampling	1000	mnase_median_bp	131	130	133	50	Observed ONT pool
dm_Micro-C_4	ONT downsampling	1500	mnase_short_fraction	0.238596	0.22832	0.256771	50	Observed ONT pool
dm_Micro-C_4	ONT downsampling	1500	mnase_median_bp	131	130	133	50	Observed ONT pool
dm_Micro-C_4	ONT downsampling	2000	mnase_short_fraction	0.239482	0.229753	0.249215	50	Observed ONT pool
dm_Micro-C_4	ONT downsampling	2000	mnase_median_bp	131.75	130.45	133	50	Observed ONT pool

### Sheet: S5
library	observation	screened_inserts	e_coli_inserts	e_coli_percent	s_cerevisiae_inserts	s_cerevisiae_percent	s_pombe_inserts	s_pombe_percent	d_melanogaster_inserts	d_melanogaster_percent	lambda_inserts	lambda_percent	phix_inserts	phix_percent	candidate_support
dm_H3K27me3_1	R1	5002	26	0.519792	0	0	0	0			0	0	0	0	e_coli
dm_H3K36me3_1	R1	4129	12	0.290627	0	0	0	0			0	0	0	0	e_coli
dm_H3K4me3_1	R1	4433	2	0.0451162	43	0.969998	0	0			0	0	0	0	s_cerevisiae
dm_H3K4me3_2	R1	4131	0	0	1	0.0242072	0	0			0	0	0	0	None
dm_IgG-like_1	R1	3800	0	0	0	0	0	0			0	0	0	0	None
dm_IgG-like_2	R1	3871	2	0.0516662	0	0	0	0			0	0	0	0	None
dm_Micro-C_1	R1	4749	0	0	0	0	0	0			0	0	0	0	None
dm_Micro-C_2	R1	3883	0	0	0	0	0	0			0	0	0	0	None
dm_Micro-C_3	R1	2804	0	0	0	0	0	0			0	0	0	0	None
dm_Micro-C_4	R1	2903	0	0	0	0	0	0			0	0	0	0	None
hg_H3K4me3_1	R1	3459	10	0.289101	0	0	0	0	1	0.0289101	0	0	0	0	e_coli
hg_H3K4me3_1	R2	4723	11	0.232903	0	0	0	0	1	0.021173	0	0	0	0	e_coli
hg_H3K4me3_1	R3	4715	6	0.127253	0	0	0	0	1	0.0212089	1	0.0212089	0	0	e_coli
hg_H3K4me3_1	R4	4741	9	0.189833	0	0	0	0	4	0.0843704	0	0	0	0	e_coli; d_melanogaster
hg_H3K4me3_2	R1	2586	0	0	0	0	0	0	0	0	0	0	0	0	None
hg_H3K4me3_2	R2	5316	1	0.0188111	0	0	0	0	0	0	0	0	0	0	None
hg_H3K4me3_2	R3	5288	0	0	0	0	0	0	0	0	0	0	0	0	None
hg_H3K4me3_2	R4	5278	0	0	0	0	0	0	1	0.0189466	0	0	0	0	None
hg_IgG-like_1	R1	4079	3	0.0735474	0	0	0	0	0	0	0	0	0	0	e_coli
hg_IgG-like_2	R1	4195	0	0	0	0	0	0	0	0	0	0	0	0	None
hg_IgG-like_3	R1	4810	0	0	0	0	0	0	0	0	0	0	0	0	None
hg_IgG-like_4	R1	4294	0	0	0	0	0	0	0	0	0	0	0	0	None
hg_IgG-like_5	R1	2868	0	0	0	0	0	0	0	0	0	0	0	0	None
hg_IgG-like_6	R1	2487	0	0	0	0	0	0	0	0	0	0	0	0	None
hg_Pool_1	R1	2306	0	0	0	0	0	0	0	0	0	0	0	0	None
hg_Pool_2	R1	2469	0	0	0	0	0	0	0	0	0	0	0	0	None
hg_Pool_3	R1	2605	0	0	0	0	0	0	0	0	0	0	0	0	None
